# PDK1 has a pleiotropic PINOID-independent role in Arabidopsis development

**DOI:** 10.1101/752725

**Authors:** Yao Xiao, Remko Offringa

## Abstract

The 3-Phosphoinositide-Dependent Protein Kinase 1 (PDK1) is a conserved and important master regulator of AGC kinases in eukaryotic organisms. *pdk1* loss-of-function causes a lethal phenotype in animals and yeast. In contrast, only very mild phenotypic defects have been reported for the *pdk1* loss-of-function mutant of the model plant *Arabidopsis thaliana* (Arabidopsis). The Arabidopsis genome contains two *PDK1* genes, hereafter called *PDK1 and PDK2.* Here we show that the previously reported Arabidopsis *pdk1* T-DNA insertion alleles are not true loss-of-function mutants. By using CRISPR/Cas9 technology, we created true loss-of-function *pdk1* alleles, and *pdk1 pdk2* double mutants carrying these alleles showed multiple growth and development defect, including fused cotyledons, a short primary root, dwarf stature, late flowering, and reduced seed production caused by defects in male fertility. Surprisingly, *pdk1 pdk2* mutants did not phenocopy *pid* mutants, and together with the observations that *PDK1* overexpression does not phenocopy the effect of *PID* overexpression, and that *pdk1 pdk2* loss-of-function does not change PID subcellular localization, we conclude that PDK1 is not essential for PID membrane localization or functionality *in planta*. Nonetheless, most *pdk1 pdk2* phenotypes could be correlated with impaired auxin transport. *PDK1* is highly expressed in vascular tissues and YFP:PDK1 is relatively abundant at the basal/rootward side of root stele cells, where it colocalizes with PIN auxin efflux carriers, and the AGC1 kinases PAX and D6PK/D6PKLs. Our genetic and phenotypic analysis suggests that PDK1 is likely to control auxin transport as master regulator of these AGC1 kinases in Arabidopsis.
