## Supplementary material for "PDK1 has a pleiotropic PINOID-independent role in Arabidopsis development": Supplemetal Table 2

### Sheet: Sheet1
usage	primer name	sequence	target	note
genotyping	LBb1.3	ATTTTGCCGATTTCGGAAC	SALK lines
genotyping	LB1	GCCTTTTCAGAAATGGATAAATAGCCTTGCTTCC	SAIL lines
genotyping	g-B01/G04-LP	CTTACCATGATTTCGAGCTCG	pdk2 mutants
genotyping	g-B01-RP	AACCTTCTGATCCAGCTCCTG	SAIL_450_B01
genotyping	g-G04-RP	TTCAGGAGGAACATATGCAGC	SAIL_62_G04
genotyping	g-3385C-LP	TGGAAGTTTGGTTGATCGAAG	SALK_053385
genotyping	g-3385C-RP	ACATTAGCACCGTTGGATGAG	SALK_053385
genotyping	11325C_LP	TGGTAAGATGCATCAAAAGCC	SALK_11325C
genotyping	11325C_RP	TTACCACGGTTTTGTGAAAGG	SALK_11325C
genotyping	007800_LP	TGAATGGCTGATTTTCCAAAG	SALK_007800
genotyping	007800_RP	AAAGACAAAACACCAACGAGG	SALK_007800
genotyping	g-PDK1m1-MnlI-FP	ACTATgtaggtatttctaattc	pdk1-1n mutant	followed by MnII digestion
genotyping	g-PDK1m1-MnlI-RP	ggaaccatgatgttatgtcaaa	pdk1-1n mutant	followed by MnII digestion
genotyping	PDK1-M3dCAPs-FP	ATCATTTTTCAGAAGCAGCAAGAGACCTCACCAAC	pdk1-3n mutant	followed by XcmI digestion
genotyping	PDK1-M3dCAPs-RP	ATGTCTCTTAAGAGCAACATAACCT	pdk1-3n mutant	followed by XcmI digestion
cloning	SacI-TurboGFP-FP	CCGAGCTCAGAGGATCTGGATCTGAGTCT
cloning	PacI-TurboGFP-RP	GGTTAATTAACTATTCCTCACCAGCATCAGC
cloning	proPDK1-attB1	GGGGACAAGTTTGTACAAAAAAGCAGGCTTCTTGAACCGAGTACCGCCTTTTC
cloning	proPDK1-attB2	GGGGACCACTTTGTACAAGAAAGCTGGGTTTTTCTCCATTGCCAACATttcc
cloning	proPDK2-attB1	GGGGACAAGTTTGTACAAAAAAGCAGGCTTCTGGTCATCTCATGGCTACATCC
cloning	proPDK2-attB2	GGGGACCACTTTGTACAAGAAAGCTGGGTTCTTGTCCATTGTCAACATctcc
cloning	BstXI-proPDK1-FP	AAccaacgcgttggTTGAACCGAGTACCGCCTTTTC
cloning	KpnI-proPDK1-RP	AAGGTACCttcccttttcttctaaatctcga
cloning	PDK1-attB1	GGGGACAAGTTTGTACAAAAAAGCAGGCTTCATGTTGGCAATGGAGAAAGAATTTG
cloning	PDK1FL-attB2	GGGGACCACTTTGTACAAGAAAGCTGGGTTGCGGTTCTGAAGAGTCTCGATTG
cloning	PDK1S0-attB2	GGGGACCACTTTGTACAAGAAAGCTGGGTTttaggagctttgaacaaggttgct
cloning	PDK1S1-attB2	GGGGACCACTTTGTACAAGAAAGCTGGGTTggagctttgaacaaggttgctgc
cloning	PDK1S2-attB2	GGGGACCACTTTGTACAAGAAAGCTGGGTTaagagttactgccatatcatttga
cloning	PIN3HL-attB1	GGGGACAAGTTTGTACAAAAAAGCAGGCTTAGGCGCCAAGATGCTCATCATGG
cloning	PIN7HL-attB1	GGGGACAAGTTTGTACAAAAAAGCAGGCTTAGGAGCTAAGATCTTGATCATGG
cloning	PIN3/7HL-attB2	GGGGACCACTTTGTACAAGAAAGCTGGGTAACTAGAGTAAGTGTTTGGGTTTC
cloning/RT	PDK1FL-FP-BamHI	CGGGATCCCGATGTTGGCAATGGAGAAAGAATTTG
cloning/RT	PDK1FL-RP-EcoRI	GGGAATTCTCAGCGGTTCTGAAGAGTCTCGA
cloning/RT	PDK1S0-RP-EcoRI	CGGAATTCCGttaggagctttgaacaaggttgct
cloning/RT	PDK1S1-RP-EcoRI	GGGAATTCttaAAGAGTTACTGCCATATC
cloning/RT	PDK1S2-RP-EcoRI	GGGAATTCTTACAGAGACAGGCTTAAAGC
cloning/RT	PDK2-FP-BamHI	CGGGATCCCGATGTTGACAATGGACAAGGAATTT
cloning/RT	PDK2-RP-XhoI	CCGCTCGAGCGGTCAACGGTTTTGAAGAGTTTCG
cloning	pYAO-EcoRI-FP	cgGAATTCgatgggaaattcattgaaaacc
cloning	pYAO-EcoRI-RP	ccGAATTCCTCCTTTCTTCTTCTCGTTGTTG
cloning	GWR-XhoI-FP	CCGCTCGAGgagctccctaggcctgttatcccta
cloning	GWR-XhoI-RP	CCGCTCGAGtctagaggatccactagtcggtccggac
cloning	PDK1-CC-M1-FP	ATTGGCACTTGAATCTTGTGAGGG	3rd exon of PDK1	gRNA
cloning	PDK1-CC-M1-RP	AAACCCCTCACAAGATTCAAGTGC	3rd exon of PDK1	gRNA
cloning	PDK1-CC-M2-FP	ATTGACTCCTCTCCCGCAACTTTC	6th exon of PDK1	gRNA
cloning	PDK1-CC-M2-RP	AAACGAAAGTTGCGGGAGAGGAGT	6th exon of PDK1	gRNA
cloning	PDK1-CC-M3-FP	ATTGAGACCTCATCGACCGGTTGC	7th exon of PDK1	gRNA
cloning	PDK1-CC-M3-RP	AAACGCAACCGGTCGATGAGGTCT	7th exon of PDK1	gRNA
RT	ACTIN2-RT-FP	TGAGACCTTTAACTCTCCCGCTA		reference gene
RT	ACTIN2-RT-RP	TGATTTCTTTGCTCATACGGTCA		reference gene
qRT	PP2A-3-qRT-FP	GATGGATACAACTGGGCTCACG		reference gene
qRT	PP3A-3-qRT-RP	TCGGTGCTGGTTCAAACTGG		reference gene
qRT	GH3.3-qRT-FP	TTCGGTGTACGGATGTTTAC
qRT	GH3.3-qRT-RP	TTCGTTTATCTTCGGTTTGA
qRT	SAUR16-qRT-FP	ACAATGCTACGACGAGGAAG
qRT	SAUR16-qRT-RP	CTTCTTCACAAGGGATGGTG
qRT	IAA5-qRT-FP	ACCGAACTACGGCTAGGTCT
qRT	IAA5-qRT-RP	CTGTTCTTTCTCCGGTACGA
